# Within-host adaptation of a foliar pathogen, *Xanthomonas*, on pepper in presence of quantitative resistance and ozone stress

**DOI:** 10.1101/2024.02.29.582737

**Authors:** Amanpreet Kaur, Ivory Russell, Ranlin Liu, Auston Holland, Rishi Bhandari, Neha Potnis

## Abstract

- The evolving threat of new pathogen variants in the face of global environmental changes poses a risk to the plant health and can impact the efficacy of resistance-based disease management.
- Here, we studied short-term eco-evolutionary response of the pathogen, *Xanthomonas perforans*, on quantitative resistant and susceptible pepper during a single growing season in open-top chambers under the influence of elevated Ozone (O3).
- We observed increased disease severity, accompanied by higher variation on resistant cultivar under elevated O3, with no apparent change on the susceptible cultivar. This altered resistance response under elevated O3 is linked to altered eco-evolutionary dynamics of pathogen. While a single pathogen genotype remained prevalent on susceptible cultivar, resistant cultivar supported heterogenous pathogen population, with the evidence of short-term evolutionary modifications seeded by *de novo* parallel mutations. Altered O3 levels led to strain turnover on resistant cultivar with higher within-host polymorphism containing higher proportion of random *de novo* mutations lacking parallelism.
- Population heterogeneity is a mechanism of pathogen adaptation in response to the stressors. While parallel mutations in response to quantitative resistance may provide clues to predicting long-term pathogen evolution, high proportion of transient mutations suggest less predictable pathogen evolution under climatic alterations.
