## Supplementary tables 1-5 for "Within-host adaptation of a foliar pathogen, *Xanthomonas*, on pepper in presence of quantitative resistance and ozone stress"

### Sheet: Table S1
Table S1.Microbial species which had more than 0 mean abundance within the samples.
species_id	mean_abundance
Pseudomonas_oleovorans_57108	0.04
Methylobacterium_sp_59341	0.04
Pseudomonas_fulva_57974	0.06
Brevundimonas_nasdae_60942	0.01
Methylobacterium_radiotolerans_54853	0.02
Alpha_proteobacterium_59626	0.01
Methylobacterium_sp_58573	0.01
Methylobacterium_populi_61518	0.01
Sphingomonas_phyllosphaerae_58541	0.01
Sphingomonas_sp_60678	0.02
Sphingomonas_taxi_60871	0.03
Sphingomonas_sp_61953	0.01
Pantoea_agglomerans_54643	0.03
Pantoea_vagans_57743	0.01
Methylobacterium_oryzae_55240	0.01
Pseudomonas_fulva_58092	0.01
Methylobacterium_mesophilicum_62490	0.01
Pantoea_sp_60701	0.03
Microbacterium_paraoxydans_56209	0.01
Pseudomonas_sp_59673	0.01
Xanthomonas_arboricola_57436	0.02
Sphingomonas_sp_58049	0.02
Xanthomonas_axonopodis_56719	0.01
Methylobacterium_extorquens_57587	0.01
Xanthomonas_axonopodis_61257	0.01
Aureimonas_ureilytica_58716	0.01
Xanthomonas_axonopodis_57683	0.01
Pseudomonas_rhizosphaerae_61010	0.01
Pantoea_agglomerans_56951	0.01
Pseudomonas_fluorescens_61150	0.02
Leclercia_adecarboxylata_62497	0.01
Enterobacter_cloacae_58148	0.01
Cronobacter_zurichensis_60329	0.01
Stenotrophomonas_maltophilia_62375	0.01
Streptomyces_sp_60263	0.01
Streptomyces_sp_58511	0.02
Rhodanobacter_sp_59306	0.01

### Sheet: Table S2
Table S2. Reads counts before and after removing blacklisted genes from samples.
chamber	environment	cultivar	season	reads	bases	reads removed	read percent removed	bases removed	base percent removed	reads resulting	read percentage resulting	bases resulting	base percentage resulting
1EE	Ambient	Susceptible	End	59509512	7858400297	21147052	0.355356	2794035328	0.355548	38362460	0.644644	5064364969	0.644452
1EM	Ambient	Susceptible	Mid	76943654	10039230587	17300526	0.224847	2266725823	0.225787	59643128	0.775153	7772504764	0.774213
1XE	Ambient	Resistant	End	68466214	9016331977	5851268	0.0854621	777444647	0.0862263	62614946	0.914538	8238887330	0.913774
1XM	Ambient	Resistant	Mid	70279794	9154441537	823030	0.0117108	111096968	0.0121359	69456764	0.988289	9043344569	0.987864
2EE	Elevated O3	Susceptible	End	64256044	8482227156	20439476	0.318094	2702064358	0.318556	43816568	0.681906	5780162798	0.681444
2EM	Elevated O3	Susceptible	Mid	68279082	8862002395	16009350	0.234469	2087378917	0.235543	52269732	0.765531	6774623478	0.764457
2XE	Elevated O3	Resistant	End	61375640	7987543222	3495104	0.0569461	463097005	0.0579774	57880536	0.943054	7524446217	0.942023
2XM	Elevated O3	Resistant	Mid	54317988	6992633314	1530136	0.02817	198296150	0.0283579	52787852	0.97183	6794337164	0.971642
3EE	Elevated O3	Susceptible	End	68362944	9008659345	22319726	0.326489	2944675547	0.326872	46043218	0.673511	6063983798	0.673128
3EM	Elevated O3	Susceptible	Mid	64244500	8363612176	16449834	0.25605	2150792722	0.257161	47794666	0.74395	6212819454	0.742839
3XE	Elevated O3	Resistant	End	84545768	11143213344	13842740	0.163731	1847736953	0.165817	70703028	0.836269	9295476391	0.834183
3XM	Elevated O3	Resistant	Mid	58620704	7568079481	906164	0.0154581	121673852	0.0160772	57714540	0.984542	7446405629	0.983923
4EE	Ambient	Susceptible	End	50787970	6712706378	16641732	0.327671	2202178808	0.328061	34146238	0.672329	4510527570	0.671939
4EM	Ambient	Susceptible	Mid	76535500	10080696655	16913990	0.220995	2236556096	0.221865	59621510	0.779005	7844140559	0.778135
4XE	Ambient	Resistant	End	72069602	9186146705	11342220	0.157379	1471522368	0.160189	60727382	0.842621	7714624337	0.839811
4XM	Ambient	Resistant	Mid	68386118	8707880461	896698	0.0131123	119082183	0.0136752	67489420	0.986888	8588798278	0.986325
5EE	Ambient	Susceptible	End	54881300	6840246238	17654166	0.321679	2210230183	0.323121	37227134	0.678321	4630016055	0.676879
5EM	Ambient	Susceptible	Mid	70497018	9224781129	11862534	0.16827	1558516537	0.168949	58634484	0.83173	7666264592	0.831051
5XE	Ambient	Resistant	End	73696904	9444983078	7619346	0.103388	985801433	0.104373	66077558	0.896612	8459181645	0.895627
5XM	Ambient	Resistant	Mid	71081610	9324541819	1487548	0.0209273	199773660	0.0214245	69594062	0.979073	9124768159	0.978575
6EE	Elevated O3	Susceptible	End	69762754	9026546031	22935518	0.328765	2970917287	0.329131	46827236	0.671235	6055628744	0.670869
6EM	Elevated O3	Susceptible	Mid	66836114	8630524720	17736596	0.265374	2296962585	0.266144	49099518	0.734626	6333562135	0.733856
6XE	Elevated O3	Resistant	End	29469316	3794023790	831514	0.0282163	110648268	0.0291638	28637802	0.971784	3683375522	0.970836
6XM	Elevated O3	Resistant	Mid	58011850	7552051261	769774	0.0132693	103645347	0.0137241	57242076	0.986731	7448405914	0.986276

### Sheet: Table S3
Table S3. Parallel sites (across replicates) belonging to Allele-shift (with < 0.2 allele frequency during mid-season and became > 0.8 by the end-season)
Treatment	No.	site_id	ref_pos	ref_allele	major_allele_mid	major_allele_end	Genome Major Allele End Season	locus_type	Protein_id	Description
Resistant Ambient	1	1416944	87546	T	C	T	common	CDS	WP_033479185.1	type II secretion system F family protein
	2	3185487	18	T	C	T	AL65	IGR	WP_127172310.1	XopAD/skwp family type III secretion system effector
	3	3185490	21	T	C	T	AL65	IGR
	4	3185493	24	A	T	A	AL65	IGR
Resistant Elevated	1	171294	136	A	G	A	AL22	IGR	WP_011348431.1	OmpW family outer membrane protein
	2	171302	144	C	A	C	AL22	IGR
	3	171313	155	A	G	A	AL22	IGR
	4	171326	168	A	C	A	AL22	IGR
	5	171332	174	G	A	G	AL22	IGR
	6	171337	179	T	G	T	AL22	IGR
	7	171368	210	G	A	G	AL22	IGR
	8	187745	16587	T	C	T	common	IGR	WP_008575865.1	TonB-dependent siderophore receptor
	9	187752	16594	C	A	C	AL22	IGR
	10	187753	16595	C	T	C	AL22	IGR
	11	187758	16600	A	G	A	AL22	IGR
	12	187776	16618	T	C	T	AL22	IGR
	13	190303	19145	A	G	A	AL22	IGR	WP_008575863.1	Catalyzes the transfer of a two-carbon ketol group from a ketose donor to an aldose acceptor, via a covalent intermediate with the cofactor thiamine pyrophosphate
	14	194612	23454	A	G	A	AL22	IGR	WP_145481277.1	Oxygen tolerance
	15	194638	23480	A	C	A	common	IGR
	16	194900	23742	T	G	T	AL22	IGR
	17	280299	109141	G	C	G	AL22	CDS	WP_127172417.1	Catalyzes the synthesis of the hydroxymethylpyrimidine phosphate (HMP-P) moiety of thiamine from aminoimidazole ribotide (AIR) in a radical S-adenosyl-L-methionine (SAM)-dependent reaction
	18	280326	109168	T	C	T	AL22	CDS
	19	280331	109173	A	G	A	AL22	CDS
	20	280332	109174	T	C	T	AL22	CDS
	21	280362	109204	C	G	C	AL22	CDS
	22	443535	543	G	A	G	common	CDS	No significant similarity found.	No significant similarity found.
	23	445993	3001	G	T	G	common	CDS	WP_033483561.1	TIGRFAM phage portal protein, HK97 family
	24	519409	21745	C	C	T	AL22	IGR	WP_033479329.1	XopV/AopV family type III secretion system effector
	25	791688	31870	C	C	T	AL22	IGR	WP_033479168.1	Belongs to the metallo-dependent hydrolases superfamily. NagA family
	26	791701	31883	C	C	G	AL22	IGR	WP_033479168.1	Belongs to the metallo-dependent hydrolases superfamily. NagA family
	27	791710	31892	G	G	A	AL22	IGR
	28	791724	31906	T	T	C	AL22	IGR
	29	791730	31912	C	G	C	common	IGR
	30	791734	31916	C	G	C	common	IGR
	31	1418347	88949	G	A	G	common	IGR	WP_008576866.1	Catalyzes the phosphorylation of the 3'-hydroxyl group of dephosphocoenzyme A to form coenzyme A
	32	1421863	92465	T	C	T	common	CDS	WP_008571749.1	RHS Repeat
	33	1422814	93416	T	C	T	common	CDS
	34	1843950	6526	T	C	T	common	IGR	WP_046932049.1	Belongs to the 'phage' integrase family
	35	1843951	6527	G	C	G	common	IGR
	36	2168325	97098	G	A	G	AL22/LH3	IGR	WP_127172331.1	SulP family inorganic anion transporter
	37	2168326	97099	C	A	C	AL22/LH3	IGR
	38	2168330	97103	C	G	C	AL22/LH3	IGR
	39	2168331	97104	G	A	G	AL22/LH3	IGR
	40	2168334	97107	A	C	A	AL22/LH3	IGR
	41	2168338	97111	G	T	G	AL22/LH3	IGR
	42	2168375	97148	G	C	G	common	IGR
	43	2168377	97150	A	C	A	AL22	IGR
	44	2168377	97150	A	C	A	AL22	IGR
	45	2168377	97150	A	C	A	AL22	IGR
	46	2168377	97150	A	C	A	AL22	IGR
	47	2168377	97150	A	C	A	AL22	IGR
	48	2168377	97150	A	C	A	AL22	IGR
	49	2168377	97150	A	C	A	AL22	IGR
	50	2188764	117537	T	G	T	AL22	IGR	WP_173363316.1	GDSL-like Lipase/Acylhydrolase family
	51	2188766	117539	C	T	C	AL22	IGR
	52	2188777	117550	T	A	T	AL22	IGR
	53	2188779	117552	G	C	G	AL22	IGR
	54	2188786	117559	C	T	C	AL22	IGR
	55	2716662	47409	G	C	G	AL22	CDS	WP_057681705.1	type IV pilus biogenesis stability protein PilW
	56	2716664	47411	C	T	C	AL22	CDS
	57	2716668	47415	T	A	T	AL22	CDS
	58	2716669	47416	C	A	C	AL22	CDS
	59	2716671	47418	G	A	G	AL22	CDS
	60	2716672	47419	C	T	C	AL22	CDS
	61	2717206	47953	A	T	A	AL22	CDS
	62	2792115	122862	C	T	C	AL22	CDS	WP_031422681.1	Type VI secretion system effector, Hcp
	63	2968563	31692	T	T	C	AL22	CDS	WP_008573007.1	TonB-dependent receptor
	64	3300696	115227	A	G	A	AL22	CDS	WP_008573289.1	Acid phosphatase
	65	3300699	115230	C	G	C	AL22	CDS
	66	3300702	115233	G	C	G	AL22	CDS
	67	3300705	115236	G	A	G	AL22	CDS
	68	3300708	115239	C	G	C	AL22	CDS
	69	3300713	115244	C	T	C	AL22	CDS
	70	3300714	115245	A	G	A	AL22	CDS
	71	3300719	115250	G	A	G	AL22	CDS
	72	3300720	115251	A	C	A	AL22	CDS
	73	3300741	115272	A	G	A	AL22	CDS
	74	3342283	156814	C	G	C	AL22	CDS	WP_008571146.1	In addition to polymerase activity, this DNA polymerase exhibits 5'-3' exonuclease activity
	75	3342284	156815	C	T	C	AL22	CDS
	76	3342295	156826	G	C	G	AL22	CDS
	77	3351349	165880	G	C	G	AL22/LH3	IGR	WP_180320822.1	Acyl-coenzyme A synthetases AMP-(fatty) acid ligases
	78	3376648	191179	C	G	C	AL22/LH3	CDS	WP_164740349.1	Catalyzes the oxidation of glucose 6-phosphate to 6- phosphogluconolactone
	79	3376834	191365	A	G	A	AL22/LH3	CDS
	80	3376840	191371	C	A	C	AL22/LH3	CDS
	81	3376855	191386	G	A	G	AL22/LH3	CDS
	82	3376870	191401	C	A	C	AL22/LH3	CDS
	83	3376879	191410	A	G	A	AL22/LH3	CDS
	84	3376883	191414	G	C	G	AL22/LH3	CDS
	85	3433704	248235	A	C	A	AL22	CDS	No significant similarity found
	86	3433705	248236	C	G	C	AL22	CDS
	87	3433710	248241	T	C	T	AL22	CDS
	88	3433822	248353	G	C	G	AL22	CDS
	89	3433827	248358	C	T	C	AL22	CDS
	90	3433828	248359	T	A	T	AL22	CDS
	91	3433852	248383	T	C	T	AL22	CDS
	92	3433889	248420	C	T	C	AL22	IGR	WP_008576462.1	hypothetical protein
	93	3433892	248423	C	A	C	AL22	IGR
	94	3433899	248430	C	A	C	AL22	IGR
	95	3535299	349830	G	A	G	AL22	IGR	WP_008571186.1	DNA-(Apurinic or apyrimidinic site) lyase
	96	3535302	349833	A	T	A	AL22	IGR
	97	3535309	349840	A	G	A	AL22	IGR
	98	3535311	349842	G	A	G	AL22	IGR
	99	3535316	349847	A	T	A	AL22	IGR
	100	3535323	349854	A	T	A	AL22	IGR
	101	3535327	349858	T	A	T	AL22	IGR
	102	3535410	349941	T	C	T	AL22	IGR
	103	3689445	10767	C	T	C	common	IGR		IrrE N-terminal-like domain
	104	3689446	10768	A	C	A	common	IGR
	105	3689450	10772	T	C	T	common	IGR	No significant similarity found.
	106	3794066	41717	G	C	G	common	CDS	WP_005996633.1	Helix-turn-helix
	107	3794069	41720	T	A	T	common	CDS
	108	3935432	10231	T	A	T	common	IGR	No significant similarity found
	109	3959506	34305	C	A	C	AL22	CDS	WP_008576585.1	Belongs to the type-B carboxylesterase lipase family
	110	3960745	35544	T	G	T	AL22	CDS	WP_033479195.1	Belongs to the class IV-like SAM-binding methyltransferase superfamily. RNA methyltransferase TrmH family
	111	3960748	35547	G	C	G	AL22	CDS
	112	3960749	35548	C	A	C	AL22	CDS
	113	3988584	63383	G	C	G	AL22	CDS	WP_008574677.1	Belongs to the cysteine synthase cystathionine beta- synthase family
	114	3988596	63395	A	G	A	AL22	CDS
	115	3988602	63401	C	T	C	AL22	CDS
	116	3988779	63578	C	T	C	AL22	IGR	WP_065627662.1	Phospholipid methyltransferase
	117	3988788	63587	A	G	A	AL22	IGR
	118	3988796	63595	G	A	G	AL22	IGR
	119	3988801	63600	T	C	T	AL22	IGR
	120	3988807	63606	A	G	A	AL22	IGR
	121	3988808	63607	C	T	C	AL22	IGR
	122	3988810	63609	C	A	C	AL22	IGR
	123	3997445	72244	C	A	C	AL22	CDS	WP_033478932.1	Predicted membrane protein (DUF2339)
	124	3997451	72250	G	A	G	AL22	CDS
	125	3997481	72280	C	G	C	AL22	CDS
	126	3997484	72283	C	T	C	AL22	CDS
	127	3997547	72346	T	C	T	AL22	CDS
	128	3997565	72364	A	G	A	AL22	CDS
	129	3997865	72664	C	T	C	AL22	CDS
	130	4863777	74980	A	T	A	common	CDS	WP_234830950.1	hypothetical protein
	131	4870841	82044	G	T	G	common	CDS	No significant similarity found.
	132	4870842	82045	G	A	G	common	CDS
	133	4870844	82047	A	G	A	common	CDS
	134	4870845	82048	G	C	G	common	CDS

### Sheet: Table S4
Table S4. Parallel de novo mutation sites appeared across different conditions at the same position in the pathogen population genome.
Treatment	site_id	ref_id	ref_pos	ref_allele	major_allele	locus_type	Gene_id	Protein_id	COG_category	Description
Resistant ambient	1154227	SUPERPANG_22_length=21680	11432	C	G	CDS	SUPERPANG_01399	WP_046932738.1	NT	chemotaxis protein
	1154232	SUPERPANG_22_length=21680	11437	C	G	CDS	SUPERPANG_01399	WP_046932738.1	NT	chemotaxis protein
	1837421	SUPERPANG_36_length=178356	178353	T	C	IGR	SUPERPANG_01861	WP_145481268.1	P	Belongs to the monovalent cation proton antiporter 2 (CPA2) transporter (TC 2.A.37) family
	4860780	SUPERPANG_87_length=146998	71983	C	T	IGR	SUPERPANG_04183	No significant similarity found.		No significant similarity found.
	4860781	SUPERPANG_87_length=146998	71984	T	C	IGR	SUPERPANG_04183	No significant similarity found.		No significant similarity found.
	4860782	SUPERPANG_87_length=146998	71985	C	T	IGR	SUPERPANG_04183	No significant similarity found.		No significant similarity found.
Susceptible ambient	1	SUPERPANG_0_length=171158	1	T	C	IGR	SUPERPANG_00001	WP_145481234.1	S	YceI family protein
	654998	SUPERPANG_14_length=36636	2	G	A	IGR	SUPERPANG_01040	WP_145481314.1	G	Catalyzes the formation of the alpha-1,6-glucosidic linkages in glycogen by scission of a 1,4-alpha-linked oligosaccharide from growing alpha-1,4-glucan chains and the subsequent attachment of the oligosaccharide to the alpha-1,6 position
	791973	SUPERPANG_17_length=82429	32155	G	A	IGR	SUPERPANG_01197	WP_033479168.1	G	Belongs to the metallo-dependent hydrolases superfamily. NagA family
	791977	SUPERPANG_17_length=82429	32159	A	G	IGR	SUPERPANG_01197	WP_033479168.1	G	Belongs to the metallo-dependent hydrolases superfamily. NagA family
	1423168	SUPERPANG_28_length=13079	2	A	G	IGR	SUPERPANG_01631	WP_145481335.1		DUF819 family protein
	1635982	SUPERPANG_32_length=37140	37138	T	G	IGR	SUPERPANG_01701	WP_046933289.1	UW	YadA-like membrane anchor domain
	1833329	SUPERPANG_36_length=178356	174261	A	C	IGR	SUPERPANG_01857	WP_008572438.1	S	HAD-hyrolase-like
	2996819	SUPERPANG_57_length=239479	59948	T	C	CDS	SUPERPANG_02719	WP_008572952.1	L	DNA repair photolyase
	3689445	SUPERPANG_62_length=73671	10767	C	T	IGR	SUPERPANG_03209	No significant similarity found.	E	IrrE N-terminal-like domain
	3689446	SUPERPANG_62_length=73671	10768	A	C	IGR	SUPERPANG_03209	No significant similarity found.	E	IrrE N-terminal-like domain
	4860794	SUPERPANG_87_length=146998	71997	A	C	IGR	SUPERPANG_04183	No significant similarity found.		No significant similarity found.
	4860798	SUPERPANG_87_length=146998	72001	A	G	IGR	SUPERPANG_04183	No significant similarity found.		No significant similarity found.
	4860801	SUPERPANG_87_length=146998	72004	A	C	IGR	SUPERPANG_04183	No significant similarity found.		No significant similarity found.
	4870845	SUPERPANG_87_length=146998	82048	G	C	CDS	SUPERPANG_04197	No significant similarity found.		No significant similarity found.
Susceptible elevated O3	433995	SUPERPANG_104_length=9869	9867	T	C	IGR	SUPERPANG_04623	WP_008571755.1	S	Sulfotransferase family
	447185	SUPERPANG_107_length=4195	4193	A	G	IGR	SUPERPANG_04634	WP_008572955.1	K	WYL domain
	616410	SUPERPANG_12_length=76102	75789	C	A	IGR	SUPERPANG_01040	WP_145481314.1	G	Catalyzes the formation of the alpha-1,6-glucosidic linkages in glycogen by scission of a 1,4-alpha-linked oligosaccharide from growing alpha-1,4-glucan chains and the subsequent attachment of the oligosaccharide to the alpha-1,6 position
	1303017	SUPERPANG_25_length=110247	99567	T	C	CDS	SUPERPANG_01539	WP_127172354.1	S	ImpA, N-terminal, type VI secretion system
	1423169	SUPERPANG_28_length=13079	3	G	C	IGR	SUPERPANG_01631	WP_145481335.1		DUF819 family protein
	1858704	SUPERPANG_37_length=21280	21280	T	C	CDS	SUPERPANG_01573	WP_008571067.1		IucA/IucC family siderophore biosynthesis protein
	2060219	SUPERPANG_40_length=3626	3626	C	G	IGR	SUPERPANG_02418	WP_127172310.1		XopAD/skwp family type III secretion system effector
	4534227	SUPERPANG_77_length=2513	1	T	G	IGR	SUPERPANG_03947	WP_008575003.1	S	carboxymuconolactone decarboxylase family protein
	4534228	SUPERPANG_77_length=2513	2	T	C	IGR	SUPERPANG_03947	WP_008575003.1	S	carboxymuconolactone decarboxylase family protein
	5133406	SUPERPANG_93_length=11667	94	A	C	IGR	SUPERPANG_04267	WP_235676794.1	NT	transmembrane signaling receptor activity
In all treatments regardless of host genotype and environmental condition	400020	SUPERPANG_101_length=51684	51613	C	T	IGR	SUPERPANG_04580	WP_046932476.1		hypothetical protein
	400033	SUPERPANG_101_length=51684	51626	G	A	IGR	SUPERPANG_04580	WP_046932476.1		hypothetical protein
	608372	SUPERPANG_12_length=76102	67751	A	G	CDS	SUPERPANG_01033	WP_033479453.1		hypothetical protein
	608387	SUPERPANG_12_length=76102	67766	T	C	CDS	SUPERPANG_01033	WP_033479453.1		hypothetical protein
	608392	SUPERPANG_12_length=76102	67771	C	A	CDS	SUPERPANG_01033	WP_033479453.1		hypothetical protein
	608394	SUPERPANG_12_length=76102	67773	A	C	CDS	SUPERPANG_01033	WP_033479453.1		hypothetical protein
	608402	SUPERPANG_12_length=76102	67781	A	C	CDS	SUPERPANG_01033	WP_033479453.1		hypothetical protein
	608405	SUPERPANG_12_length=76102	67784	T	A	CDS	SUPERPANG_01033	WP_033479453.1		hypothetical protein
	608424	SUPERPANG_12_length=76102	67803	G	A	CDS	SUPERPANG_01033	WP_033479453.1		hypothetical protein
	759799	SUPERPANG_16_length=33730	33711	T	C	IGR	SUPERPANG_01169	WP_008576780.1	-	hypothetical protein
	873920	SUPERPANG_18_length=31676	31673	C	A	IGR	SUPERPANG_01272	WP_008575308.1	T	Histidine kinase
	873921	SUPERPANG_18_length=31676	31674	C	G	IGR	SUPERPANG_01272	WP_008575308.1	T	Histidine kinase
	873923	SUPERPANG_18_length=31676	31676	A	G	IGR	SUPERPANG_01272	WP_008575308.1	T	Histidine kinase
	1303015	SUPERPANG_25_length=110247	99565	G	A	CDS	SUPERPANG_01539	WP_127172354.1	S	ImpA, N-terminal, type VI secretion system
	1604084	SUPERPANG_32_length=37140	5240	T	C	IGR	SUPERPANG_01678	WP_008573353.1	G	Belongs to the glycosyl hydrolase 28 family
	2583966	SUPERPANG_4_length=76946	76412	G	A	IGR	SUPERPANG_00500	WP_033478763.1	S	Histidine phosphatase superfamily (branch 2)
	2583975	SUPERPANG_4_length=76946	76421	A	G	IGR	SUPERPANG_00500	WP_033478763.1	S	Histidine phosphatase superfamily (branch 2)
	2663075	SUPERPANG_52_length=19563	18856	A	T	IGR	SUPERPANG_02435	WP_046932716.1	J	tRNA 2-thiocytidine(32) synthetase TtcA
	2663078	SUPERPANG_52_length=19563	18859	A	T	IGR	SUPERPANG_02435	WP_046932716.1	J	tRNA 2-thiocytidine(32) synthetase TtcA
	2663086	SUPERPANG_52_length=19563	18867	C	G	IGR	SUPERPANG_02435	WP_046932716.1	J	tRNA 2-thiocytidine(32) synthetase TtcA
	4011786	SUPERPANG_69_length=59648	9454	C	G	CDS	SUPERPANG_03512	WP_003483816.1	Q	Methyl-transferase
	4238351	SUPERPANG_71_length=81445	41683	T	G	CDS	SUPERPANG_03656	WP_145481266.1	G	Catalyzes the phosphorylation of pyruvate to phosphoenolpyruvate
	4507935	SUPERPANG_73_length=203242	185644	C	A	CDS	SUPERPANG_03919	WP_145481244.1		hypothetical protein
	5186071	SUPERPANG_94_length=41094	41092	T	G	IGR	SUPERPANG_04311	WP_127172420.1		diffusible signal factor-reguated S8 family serine peptidase
	5186073	SUPERPANG_94_length=41094	41094	G	C	IGR	SUPERPANG_04311	WP_127172420.1		diffusible signal factor-reguated S8 family serine peptidase
In Susceptible Culitvar regardless the environmental condition	171157	SUPERPANG_0_length=171158	171157	G	C	IGR	SUPERPANG_00135	WP_008577111.1	S	Involved in peptidoglycan biosynthesis. Transports lipid-linked peptidoglycan precursors from the inner to the outer leaflet of the cytoplasmic membrane
	171158	SUPERPANG_0_length=171158	171158	C	A	IGR	SUPERPANG_00135	WP_008577111.1	S	Involved in peptidoglycan biosynthesis. Transports lipid-linked peptidoglycan precursors from the inner to the outer leaflet of the cytoplasmic membrane
	348406	SUPERPANG_100_length=177249	177248	T	C	IGR	SUPERPANG_04533	WP_126952687.1		hypothetical protein
	400848	SUPERPANG_102_length=760	757	T	A	IGR	SUPERPANG_04580	WP_046932476.1		hypothetical protein
	400849	SUPERPANG_102_length=760	758	C	G	IGR	SUPERPANG_04580	WP_046932476.1		hypothetical protein
	400850	SUPERPANG_102_length=760	759	A	G	IGR	SUPERPANG_04580	WP_046932476.1		hypothetical protein
	447189	SUPERPANG_108_length=1664	2	G	T	IGR	SUPERPANG_04634	WP_008572955.1	K	WYL domain
	449800	SUPERPANG_10_length=47083	1	G	T	IGR	SUPERPANG_00899	WP_029819911.1	S	protein conserved in bacteria
	449802	SUPERPANG_10_length=47083	3	G	C	IGR	SUPERPANG_00899	WP_029819911.1	S	protein conserved in bacteria
	615394	SUPERPANG_12_length=76102	74773	A	G	IGR	SUPERPANG_01039	WP_228996783.1	-	hypothetical protein
	615395	SUPERPANG_12_length=76102	74774	C	T	IGR	SUPERPANG_01039	WP_228996783.1	-	hypothetical protein
	616386	SUPERPANG_12_length=76102	75765	G	A	IGR	SUPERPANG_01040	WP_145481314.1	G	Catalyzes the formation of the alpha-1,6-glucosidic linkages in glycogen by scission of a 1,4-alpha-linked oligosaccharide from growing alpha-1,4-glucan chains and the subsequent attachment of the oligosaccharide to the alpha-1,6 position
	616394	SUPERPANG_12_length=76102	75773	T	C	IGR	SUPERPANG_01040	WP_145481314.1	G	Catalyzes the formation of the alpha-1,6-glucosidic linkages in glycogen by scission of a 1,4-alpha-linked oligosaccharide from growing alpha-1,4-glucan chains and the subsequent attachment of the oligosaccharide to the alpha-1,6 position
	616402	SUPERPANG_12_length=76102	75781	A	G	IGR	SUPERPANG_01040	WP_145481314.1	G	Catalyzes the formation of the alpha-1,6-glucosidic linkages in glycogen by scission of a 1,4-alpha-linked oligosaccharide from growing alpha-1,4-glucan chains and the subsequent attachment of the oligosaccharide to the alpha-1,6 position
	616404	SUPERPANG_12_length=76102	75783	C	T	IGR	SUPERPANG_01040	WP_145481314.1	G	Catalyzes the formation of the alpha-1,6-glucosidic linkages in glycogen by scission of a 1,4-alpha-linked oligosaccharide from growing alpha-1,4-glucan chains and the subsequent attachment of the oligosaccharide to the alpha-1,6 position
	759800	SUPERPANG_16_length=33730	33712	C	A	IGR	SUPERPANG_01169	WP_008576780.1	-	hypothetical protein
	759802	SUPERPANG_16_length=33730	33714	T	C	IGR	SUPERPANG_01169	WP_008576780.1	-	hypothetical protein
	759819	SUPERPANG_17_length=82429	1	T	C	IGR	SUPERPANG_01169	WP_008576780.1	-	hypothetical protein
	791978	SUPERPANG_17_length=82429	32160	C	G	IGR	SUPERPANG_01197	WP_033479168.1	G	Belongs to the metallo-dependent hydrolases superfamily. NagA family
	873925	SUPERPANG_19_length=31097	2	C	A	IGR	SUPERPANG_01272	WP_008575308.1	T	Histidine kinase
	1040932	SUPERPANG_1_length=135913	135912	A	G	IGR	SUPERPANG_00246	WP_145481228.1		alpha/beta hydrolase
	1040934	SUPERPANG_20_length=25241	1	C	T	IGR	SUPERPANG_01293	WP_029818597.1	O	this subunit has chaperone activity. The binding of ATP and its subsequent hydrolysis by HslU are essential for unfolding of protein substrates subsequently hydrolyzed by HslV. HslU recognizes the N-terminal part of its protein substrates and unfolds these before they are guided to HslV for hydrolysis
	1184966	SUPERPANG_23_length=20494	20491	C	A	IGR	SUPERPANG_01423	WP_008573813.1	E	aminotransferase
	1184968	SUPERPANG_23_length=20494	20493	A	G	IGR	SUPERPANG_01423	WP_008573813.1	E	aminotransferase
	1423167	SUPERPANG_28_length=13079	1	A	C	IGR	SUPERPANG_01631	WP_145481335.1		DUF819 family protein
	1858705	SUPERPANG_38_length=105479	1	A	G	IGR	SUPERPANG_01885	WP_145481256.1		multidrug efflux RND transporter permease subunit
	2068918	SUPERPANG_43_length=2752	2752	T	C	IGR	SUPERPANG_01995	WP_011347964.1	Q	Dienelactone hydrolase
	2166646	SUPERPANG_47_length=204717	95419	G	C	CDS	SUPERPANG_02086	WP_145481337.1	I	Belongs to the enoyl-CoA hydratase isomerase family
	2644219	SUPERPANG_51_length=19920	19920	C	G	IGR	SUPERPANG_02418	WP_127172310.1		XopAD/skwp family type III secretion system effector
	2644220	SUPERPANG_52_length=19563	1	A	G	IGR	SUPERPANG_02418	WP_127172310.1		XopAD/skwp family type III secretion system effector
	2644223	SUPERPANG_52_length=19563	4	C	T	IGR	SUPERPANG_02418	WP_127172310.1		XopAD/skwp family type III secretion system effector
	2663781	SUPERPANG_52_length=19563	19562	C	G	IGR	SUPERPANG_02435	WP_046932716.1	J	Catalyzes the ATP-dependent 2-thiolation of cytidine in position 32 of tRNA, to form 2-thiocytidine (s(2)C32). The sulfur atoms are provided by the cysteine cysteine desulfurase (IscS) system
	2791442	SUPERPANG_54_length=138570	122189	C	T	CDS	SUPERPANG_02531	WP_008572541.1	S	type VI secretion protein
	2797164	SUPERPANG_54_length=138570	127911	T	C	CDS	SUPERPANG_02537	WP_145475595.1	O	COG0542 ATPases with chaperone activity, ATP-binding subunit
	2797176	SUPERPANG_54_length=138570	127923	G	A	CDS	SUPERPANG_02537	WP_145475595.1	O	COG0542 ATPases with chaperone activity, ATP-binding subunit
	2797194	SUPERPANG_54_length=138570	127941	G	A	CDS	SUPERPANG_02537	WP_145475595.1	O	COG0542 ATPases with chaperone activity, ATP-binding subunit
	2797233	SUPERPANG_54_length=138570	127980	C	G	CDS	SUPERPANG_02537	WP_145475595.1	O	COG0542 ATPases with chaperone activity, ATP-binding subunit
	2797278	SUPERPANG_54_length=138570	128025	T	C	CDS	SUPERPANG_02537	WP_145475595.1	O	COG0542 ATPases with chaperone activity, ATP-binding subunit
	2797365	SUPERPANG_54_length=138570	128112	C	T	CDS	SUPERPANG_02537	WP_145475595.1	O	COG0542 ATPases with chaperone activity, ATP-binding subunit
	2798856	SUPERPANG_54_length=138570	129603	G	C	CDS	SUPERPANG_02537	WP_145475595.1	O	COG0542 ATPases with chaperone activity, ATP-binding subunit
	2798868	SUPERPANG_54_length=138570	129615	C	G	CDS	SUPERPANG_02537	WP_145475595.1	O	COG0542 ATPases with chaperone activity, ATP-binding subunit
	2798905	SUPERPANG_54_length=138570	129652	G	A	CDS	SUPERPANG_02537	WP_145475595.1	O	COG0542 ATPases with chaperone activity, ATP-binding subunit
	2996820	SUPERPANG_57_length=239479	59949	A	C	CDS	SUPERPANG_02719	WP_008572952.1	L	DNA repair photolyase
	3176346	SUPERPANG_57_length=239479	239475	T	A	IGR	SUPERPANG_02860	WP_031422468.1		methyl-accepting chemotaxis protein
	3176347	SUPERPANG_57_length=239479	239476	T	C	IGR	SUPERPANG_02860	WP_031422468.1		methyl-accepting chemotaxis protein
	3176348	SUPERPANG_57_length=239479	239477	A	G	IGR	SUPERPANG_02860	WP_031422468.1		methyl-accepting chemotaxis protein
	3176421	SUPERPANG_58_length=9119	71	A	G	IGR	SUPERPANG_02860	WP_031422468.1		methyl-accepting chemotaxis protein
	3176423	SUPERPANG_58_length=9119	73	G	T	IGR	SUPERPANG_02860	WP_031422468.1		methyl-accepting chemotaxis protein
	3185470	SUPERPANG_59_length=357528	1	A	G	IGR	SUPERPANG_02868	WP_127172310.1	S	XopAD/skwp family type III secretion system effector
	3185470	SUPERPANG_59_length=357528	1	A	T	IGR	SUPERPANG_02868	WP_127172310.1	S	XopAD/skwp family type III secretion system effector
	3185471	SUPERPANG_59_length=357528	2	A	G	IGR	SUPERPANG_02868	WP_127172310.1	S	XopAD/skwp family type III secretion system effector
	3185471	SUPERPANG_59_length=357528	2	A	C	IGR	SUPERPANG_02868	WP_127172310.1	S	XopAD/skwp family type III secretion system effector
	3185472	SUPERPANG_59_length=357528	3	G	A	IGR	SUPERPANG_02868	WP_127172310.1	S	XopAD/skwp family type III secretion system effector
	3302752	SUPERPANG_59_length=357528	117283	C	T	CDS	SUPERPANG_02959	WP_008573291.1	P	Outer membrane protein beta-barrel family
	3302753	SUPERPANG_59_length=357528	117284	T	G	CDS	SUPERPANG_02959	WP_008573291.1	P	Outer membrane protein beta-barrel family
	3437385	SUPERPANG_59_length=357528	251916	C	T	CDS	SUPERPANG_03061	WP_008576761.1	T	two-component system sensor protein
	3542999	SUPERPANG_5_length=76372	2	A	G	IGR	SUPERPANG_00500	WP_033478763.1	S	Histidine phosphatase superfamily (branch 2)
	3827099	SUPERPANG_64_length=51292	1	C	G	IGR	SUPERPANG_03336	WP_006122480.1	U	transfer protein TrbG
	3827101	SUPERPANG_64_length=51292	3	C	A	IGR	SUPERPANG_03336	WP_006122480.1	U	transfer protein TrbG
	3997355	SUPERPANG_68_length=77131	72154	T	A	CDS	SUPERPANG_03499	WP_033478932.1		DUF2339 domain-containing protein
	3997357	SUPERPANG_68_length=77131	72156	A	G	CDS	SUPERPANG_03499	WP_033478932.1		DUF2339 domain-containing protein
	4322288	SUPERPANG_72_length=44178	44175	T	G	IGR	SUPERPANG_03744	WP_186380437.1	S	Terminase RNaseH-like domain
	4322289	SUPERPANG_72_length=44178	44176	T	G	IGR	SUPERPANG_03744	WP_186380437.1	S	Terminase RNaseH-like domain
	4322290	SUPERPANG_72_length=44178	44177	C	G	IGR	SUPERPANG_03744	WP_186380437.1	S	Terminase RNaseH-like domain
	4860789	SUPERPANG_87_length=146998	71992	G	C	IGR	SUPERPANG_04183	No significant similarity found.		No significant similarity found.
	4860790	SUPERPANG_87_length=146998	71993	C	T	IGR	SUPERPANG_04183	No significant similarity found.		No significant similarity found.
	4860792	SUPERPANG_87_length=146998	71995	G	A	IGR	SUPERPANG_04183	No significant similarity found.		No significant similarity found.
	4860793	SUPERPANG_87_length=146998	71996	C	A	IGR	SUPERPANG_04183	No significant similarity found.		No significant similarity found.
	4935793	SUPERPANG_87_length=146998	146996	G	C	IGR	SUPERPANG_04264	WP_008574276.1	T	COG0784 FOG CheY-like receiver
	5133414	SUPERPANG_93_length=11667	102	G	A	IGR	SUPERPANG_04267	WP_235676794.1	NT	transmembrane signaling receptor activity
	5135855	SUPERPANG_93_length=11667	2543	G	A	CDS	SUPERPANG_04268	WP_008578295.1	NT	chemotaxis protein
	5186842	SUPERPANG_97_length=51150	4	G	T	IGR	SUPERPANG_04313	WP_033479073.1	J	glyoxalase III activity
	5336894	SUPERPANG_9_length=48983	48981	A	G	IGR	SUPERPANG_00899	WP_029819911.1	S	protein conserved in bacteria
	5336896	SUPERPANG_9_length=48983	48983	G	C	IGR	SUPERPANG_00899	WP_029819911.1	S	protein conserved in bacteria
Resistant ambient; Susceptible_elevated O3	348404	SUPERPANG_100_length=177249	177246	G	C	IGR	SUPERPANG_04533	WP_126952687.1		hypothetical protein
	1659071	SUPERPANG_36_length=178356	3	T	C	IGR	SUPERPANG_01717	WP_008577498.1	-	DUF5668 domain-containing protein
	2583986	SUPERPANG_4_length=76946	76432	A	G	IGR	SUPERPANG_00500	WP_033478763.1	S	Histidine phosphatase superfamily (branch 2)
Resistant_ambient; Susceptible_ambient and elevated O3	400073	SUPERPANG_101_length=51684	51666	C	G	IGR	SUPERPANG_04580	WP_046932476.1		hypothetical protein
	433998	SUPERPANG_105_length=4628	1	T	G	IGR	SUPERPANG_04623	WP_008571755.1	S	sulfotransferase
	963964	SUPERPANG_1_length=135913	58944	T	A	IGR	SUPERPANG_00184	WP_008571130.1	S	Bacterial protein of unknown function (DUF937)
	1635986	SUPERPANG_33_length=9224	2	C	G	IGR	SUPERPANG_01701	WP_046933289.1	UW	YadA-like membrane anchor domain
	1659069	SUPERPANG_36_length=178356	1	C	A	IGR	SUPERPANG_01717	WP_008577498.1	-	DUF5668 domain-containing protein
	1659070	SUPERPANG_36_length=178356	2	G	A	IGR	SUPERPANG_01717	WP_008577498.1	-	DUF5668 domain-containing protein
	2583978	SUPERPANG_4_length=76946	76424	T	C	IGR	SUPERPANG_00500	WP_033478763.1	S	Histidine phosphatase superfamily (branch 2)
	2583979	SUPERPANG_4_length=76946	76425	G	T	IGR	SUPERPANG_00500	WP_033478763.1	S	Histidine phosphatase superfamily (branch 2)
	2663784	SUPERPANG_53_length=5471	2	C	G	IGR	SUPERPANG_02435	WP_046932716.1	J	tRNA 2-thiocytidine(32) synthetase TtcA
	5336895	SUPERPANG_9_length=48983	48982	G	C	IGR	SUPERPANG_00899	WP_029819911.1	S	DUF5668 domain-containing protein
Resistant elevated O3; Susceptible_ambient and elevated O3	1164472	SUPERPANG_22_length=21680	21677	A	T	IGR	SUPERPANG_01403	WP_145481356.1		Cache 3/Cache 2 fusion domain-containing protein
	2068919	SUPERPANG_44_length=1054	1	T	A	IGR	SUPERPANG_01995	WP_011347964.1	Q	Dienelactone hydrolase
	2068920	SUPERPANG_44_length=1054	2	G	T	IGR	SUPERPANG_01995	WP_011347964.1	Q	Dienelactone hydrolase
	2068921	SUPERPANG_44_length=1054	3	T	G	IGR	SUPERPANG_01995	WP_011347964.1	Q	Dienelactone hydrolase

### Sheet: Table S5
Table S5. Genes belonging to Parallel de novo mutations: when the same gene was mutated across different treatments in the pathogen population genome.
Treatment	locus_type	Gene_id	Protein_id	COG_category	Description
In Susceptible cultivar regardless of environment conditions	IGR	SUPERPANG_00135	WP_008577111.1	S	Involved in peptidoglycan biosynthesis. Transports lipid-linked peptidoglycan precursors from the inner to the outer leaflet of the cytoplasmic membrane
	IGR	SUPERPANG_00246	WP_145481228.1		alpha/beta hydrolase
	IGR	SUPERPANG_01039	WP_228996783.1	-	hypothetical protein
	IGR	SUPERPANG_01040	WP_145481314.1	G	Catalyzes the formation of the alpha-1,6-glucosidic linkages in glycogen by scission of a 1,4-alpha-linked oligosaccharide from growing alpha-1,4-glucan chains and the subsequent attachment of the oligosaccharide to the alpha-1,6 position
	IGR	SUPERPANG_01197	WP_033479168.1	G	Belongs to the metallo-dependent hydrolases superfamily. NagA family
	IGR	SUPERPANG_01293	WP_029818597.1	O	this subunit has chaperone activity. The binding of ATP and its subsequent hydrolysis by HslU are essential for unfolding of protein substrates subsequently hydrolyzed by HslV. HslU recognizes the N-terminal part of its protein substrates and unfolds these before they are guided to HslV for hydrolysis
	IGR	SUPERPANG_01423	WP_008573813.1	E	aminotransferase
	IGR	SUPERPANG_01631	WP_145481335.1		DUF819 family protein
	IGR	SUPERPANG_01885	WP_145481256.1		multidrug efflux RND transporter permease subunit
	CDS	SUPERPANG_02086	WP_145481337.1	I	Belongs to the enoyl-CoA hydratase isomerase family
	IGR	SUPERPANG_02418	WP_127172310.1		XopAD/skwp family type III secretion system effector
	CDS	SUPERPANG_02531	WP_008572541.1	S	type VI secretion protein
	CDS	SUPERPANG_02537	WP_145475595.1	O	COG0542 ATPases with chaperone activity, ATP-binding subunit
	CDS	SUPERPANG_02719	WP_008572952.1	L	DNA repair photolyase
	IGR	SUPERPANG_02860	WP_031422468.1		methyl-accepting chemotaxis protein
	IGR	SUPERPANG_02868	WP_127172310.1	S	Type III effector protein
	CDS	SUPERPANG_02959	WP_008573291.1	P	Outer membrane protein beta-barrel family
	CDS	SUPERPANG_03061	WP_008576761.1	T	two-component system sensor protein
	IGR	SUPERPANG_03336	WP_006122480.1	U	transfer protein TrbG
	CDS	SUPERPANG_03499	WP_033478932.1		DUF2339 domain-containing protein
	IGR	SUPERPANG_03744	WP_186380437.1	S	Terminase RNaseH-like domain
	IGR	SUPERPANG_04264	WP_008574276.1	T	response regulator
	IGR	SUPERPANG_04267	WP_235676794.1	NT	transmembrane signaling receptor activity
	CDS	SUPERPANG_04268	WP_008578295.1	NT	chemotaxis protein
	IGR	SUPERPANG_04313	WP_033479073.1	J	glyoxalase III activity
	IGR	SUPERPANG_04634	WP_008572955.1	K	WYL domain
Susceptible elevated O3	IGR	SUPERPANG_03947	WP_008575003.1	S	carboxymuconolactone decarboxylase family protein
	CDS	SUPERPANG_01573	WP_008571067.1		IucA/IucC family siderophore biosynthesis protein
Resistant ambient	CDS	SUPERPANG_01399	WP_046932738.1	NT	chemotaxis protein
	IGR	SUPERPANG_01861	WP_145481268.1	P	Belongs to the monovalent cation proton antiporter 2 (CPA2) transporter (TC 2.A.37) family
Susceptible ambient	IGR	SUPERPANG_01857	WP_008572438.1	S	HAD-hyrolase-like
	IGR	SUPERPANG_00001	WP_145481234.1	S	YceI family protein
	CDS	SUPERPANG_04197	No significant similarity found.		No significant similarity found.
	IGR	SUPERPANG_03209	No significant similarity found.	E	IrrE N-terminal-like domain
Resistant_ambient and Susceptible ambient and elevated O3	IGR	SUPERPANG_01701	WP_046933289.1	UW	YadA-like membrane anchor domain
	IGR	SUPERPANG_01717	WP_008577498.1	-	DUF5668 domain-containing protein
	IGR	SUPERPANG_00184	WP_008571130.1	S	Bacterial protein of unknown function (DUF937)
	IGR	SUPERPANG_00899	WP_029819911.1	S	DUF2066 domain-containing protein
	IGR	SUPERPANG_04183	No significant similarity found.		No significant similarity found.
	IGR	SUPERPANG_04533	WP_126952687.1		hypothetical protein
	IGR	SUPERPANG_04623	WP_008571755.1	S	sulfotransferase
Resistant elevated O3 and Susceptible ambient and elevated O3	IGR	SUPERPANG_01403	WP_145481356.1		Cache 3/Cache 2 fusion domain-containing protein
	IGR	SUPERPANG_01995	WP_011347964.1	Q	Dienelactone hydrolase
Under all conditions regardless of host genotype and ennvironment conditions	IGR	SUPERPANG_00500	WP_033478763.1	S	Histidine phosphatase superfamily (branch 2)
	CDS	SUPERPANG_01033	WP_033479453.1		hypothetical protein
	IGR	SUPERPANG_01169	WP_008576780.1	-	hypothetical protein
	IGR	SUPERPANG_01272	WP_008575308.1	T	Histidine kinase
	CDS	SUPERPANG_01539	WP_127172354.1	S	ImpA, N-terminal, type VI secretion system
	IGR	SUPERPANG_01678	WP_008573353.1	G	Belongs to the glycosyl hydrolase 28 family
	IGR	SUPERPANG_02435	WP_046932716.1	J	tRNA 2-thiocytidine(32) synthetase TtcA
	CDS	SUPERPANG_03512	WP_003483816.1	Q	Methyl-transferase
	CDS	SUPERPANG_03656	WP_145481266.1	G	Catalyzes the phosphorylation of pyruvate to phosphoenolpyruvate
	CDS	SUPERPANG_03919	WP_145481244.1		hypothetical protein
	IGR	SUPERPANG_04311	WP_127172420.1		diffusible signal factor-reguated S8 family serine peptidase
	IGR	SUPERPANG_04580	WP_046932476.1		hypothetical protein
